# Virus-like particle-delivered base editor collection to expand the genome engineering toolbox

**DOI:** 10.64898/2026.08.17.745336

**Authors:** Asfar Lathif Salaudeen, Trevor Shyiak, Carl G. de Boer

## Abstract

Virus-like particles (VLPs) enable transient, non-integrating delivery of CRISPR-Cas9 ribonucleoprotein cargo. Although VLPs have been reported for efficient DNA editing via base editors RNP delivery, the diversity of base editors tested as VLPs remains limited. We generated and benchmarked a panel of 12 base editors on the v5 eVLP backbone, targeting three genomic loci (HEK3, B2M, PDCD1) across five VLP dosages in LentiX-293T cells. Editing efficiency was generally dosage-dependent across all editors and varied by editor class and identity; PAM-flexible variants had lower editing efficiency than NGG-restricted counterparts, and the dual-function SPACE base editors showed reduced efficiency. We further characterized position-specific editing efficiencies and outcomes of the base editor VLP collection, revealing that a wide variety of mutation types are possible with the base editors in this collection.
