## Supplementary material for "Virus-like particle-delivered base editor collection to expand the genome engineering toolbox": Supplmentary materials

### Sheet: BE VLP cloning primers
Component	Forward primer (5'-3')	Reverse primer (5'-3')
v5 VLP Backbone	tctggcggctcaaaaagaac	gactttccgcttcttctttgg
ABE8e	ccaaagaagaagcggaaagtctctgaggtggagttttcccac	gttctttttgagccgccagagtcacctcccagctgagacagg
ABE8e-SpRY	ccaaagaagaagcggaaagtctctgaggtggagttttcccac	gttctttttgagccgccagagtcacctcccagctgagacagg
ABEmax-NG	ccaaagaagaagcggaaagtctctgaagtcgagtttagccac	gttctttttgagccgccagagtcacctcccagctgagacagg
AYBE	ccaaagaagaagcggaaagtctctgaggtggagttttcccac	gttctttttgagccgccagaggcctgtgtgtcctgctcagcc
AXBE	ccaaagaagaagcggaaagtctctgaggtggagttttcccac	gttctttttgagccgccagacttctgcacgatcagcaggccc
CBE6d	caaagaagaagcggaaagtctctgaggtggagttttccca	gttctttttgagccgccagacagcattttgattttgttctct
TadCBEd	ccaaagaagaagcggaaagtctctgaggtggagttttcccac	ctttttgagccgccagacagcattttgattttgttctctc
CGBE1	ccaaagaagaagcggaaagtcgccaacgaactgacctggcac	gttctttttgagccgccagagtcacctcccagctgagacagg
CGBE1-NG	ccaaagaagaagcggaaagtcgccaacgaactgacctggcac	gttctttttgagccgccagagtcacctcccagctgagacagg
miniCGBE1-SpRY	ccaaagaagaagcggaaagtctcctcagagactgggcctgtc	gttctttttgagccgccagagtcacctcccagctgagacagg
SPACE	ccaaagaagaagcggaaagtctctgaggtggagttttcccac	ctttttgagccgccagacagcattttgattttgttctctc
SPACE-NG	ccaaagaagaagcggaaagtctctgaggtggagttttcccac	ctttttgagccgccagacagcattttgattttgttctctc
SPACE-DeltaCBE	ccaaagaagaagcggaaagtctctgaggtggagttttcccac	gttctttttgagccgccagagtcacctcccagctgagacagg

### Sheet: sgRNAs cloning primer
sgRNA spacer		Protospacer sequences are highlighted in bold text
HEK3	GTGGAAAGGACGAAACACCgGGCCCAGACTGAGCACGTGAgttttagagctaGAAAtag
B2M	GTGGAAAGGACGAAACACCgACTCACGCTGGATAGCCTCCgttttagagctaGAAAtag
PDCD1	GTGGAAAGGACGAAACACCgCACCTACCTAAGAACCATCCgttttagagctaGAAAtag
PCA primers		BsaI overhangs are highlighted in bold text
Forward primer	ATAAGGATCCGGTCTCAGGTAGTAAAACGACGGCCAGT
Reverse primer	ATAATGTACAGGTCTCTTACGAGGAAACAGCTATGACCATG
U6 promoter primers
Forward primer	GTAAAACGACGGCCAGTGAGGGCCTATTTCCCATGATTC
Reverse primer	GGTGTTTCGTCCTTTCCAC
gRNA scaffold primers
Forward primer	GTTTTAGAGCTAGAAATAGCAAG
Reverse primer	AGGAAACAGCTATGACCATGAAAAAAAGCACCGACTCGGTGCCAC

### Sheet: Replicate barcoding primers
Target	Primer name	Orientation	Sequence	Replicate barcode
HEK3	HEK3_fwd_replicate1	Forward	ACACTCTTTCCCTACACGACGCTCTTCCGATCTCCTTGGCTCTGCTGCAAGTAAGCATGCA	CCTTGGCT	Barcode sequences are highlighted within each primer
	HEK3_fwd_replicate2		ACACTCTTTCCCTACACGACGCTCTTCCGATCTATCCTTGACTGCTGCAAGTAAGCATGCA	ATCCTTGA
	HEK3_fwd_replicate3		ACACTCTTTCCCTACACGACGCTCTTCCGATCTATTGCTAGCTGCTGCAAGTAAGCATGCA	ATTGCTAG
	HEK3_rev	Reverse	GTGACTGGAGTTCAGACGTGTGCTCTTCCGATCTGTATCCCGGTGCAGGAGCTG
B2M	B2M_fwd_replicate1	Forward	ACACTCTTTCCCTACACGACGCTCTTCCGATCTCCTTGGCTGGCGGGCATTCCTGAAGCTG	CCTTGGCT	Barcode sequences are highlighted within each primer
	B2M_fwd_replicate2		ACACTCTTTCCCTACACGACGCTCTTCCGATCTATCCTTGAGGCGGGCATTCCTGAAGCTG	ATCCTTGA
	B2M_fwd_replicate3		ACACTCTTTCCCTACACGACGCTCTTCCGATCTATTGCTAGGGCGGGCATTCCTGAAGCTG	ATTGCTAG
	B2M_rev	Reverse	GTGACTGGAGTTCAGACGTGTGCTCTTCCGATCTACTTGGAGAAGGGAAGTCACG
PDCD1	PCDC1_fwd_replicate1	Forward	ACACTCTTTCCCTACACGACGCTCTTCCGATCTCCTTGGCTGACCTGCCAGGGACTGAGGG	CCTTGGCT	Barcode sequences are highlighted within each primer
	PCDC1_fwd_replicate2		ACACTCTTTCCCTACACGACGCTCTTCCGATCTATCCTTGAGACCTGCCAGGGACTGAGGG	ATCCTTGA
	PCDC1_fwd_replicate3		ACACTCTTTCCCTACACGACGCTCTTCCGATCTATTGCTAGGACCTGCCAGGGACTGAGGG	ATTGCTAG
	PCDC1_rev	Reverse	GTGACTGGAGTTCAGACGTGTGCTCTTCCGATCTGAGAAGGCGGCACTCTGGTG
